# Bexarotene derivatives modify responses in acute myeloid leukemia

**DOI:** 10.1101/2021.05.17.444475

**Authors:** Gayla Hadwiger, Orsola di Martino, Margaret A. Ferris, Anh Vu, Thomas E. Frederick, Gregory R. Bowman, Peter Ruminski, Carl Wagner, John S. Welch

## Abstract

The retinoids all-trans retinoic acid (ATRA) and bexarotene are active in acute myeloid leukemia (AML), but responses beyond acute promyelocytic leukemia (APL) have been more modest than APL responses. To determine whether chemical modification of bexarotene might augment retinoid responses in AML, we screened a series of 38 bexarotene derivatives for activity in a mouse MLL-AF9 leukemia cell line, which exhibits strong synergistic sensitivity to the combination of ATRA and bexarotene. We found that RXRA potency correlated with anti-leukemic activity and that only one compound (103-4) with dual RARA/RXRA activity was capable of ATRA-independent anti-leukemic activity. We evaluated bioisostere and cyclohexane modifications for potential resistance to P450 metabolism and found that bioisosteres reduced potency and that bezopyran, cyclopentane, and cyclohexene modifications only modestly reduced susceptibility to metabolism. Collectively, these studies provide a map of the structure-activity relationships of bexarotene with outcomes related to RXRA and RARA activity, corepressor binding, compound stability, and anti-leukemic potential.
