## Supplemental Table for "Bexarotene derivatives modify responses in acute myeloid leukemia"

### Sheet: Sheet1
Supplemental Table 1.
Structure	ID	Name	MW	Gal4-RXRA MFI IC50
	CWVI-003	003-6	350.454	16.68
	CWVI-007	007-6	336.428	34.44
	CWVI-009	009-6	336.428	56.15
	CWVI-013	013-6	350.454	1.332
	CWIV-017	017-4	349.466	2.312
	CWVI-023	023-6	352.442	375.2
	CWVI-025	025-6	334.451	171.2
	CWVI-035	035-6	334.451	70.07
	CWIV-037	037-4	362.505	4.028
	CWIV-051	051-4	350.454	21.98
	CWIV-053	053-4	364.481	1000
	CWII-063	063-2	366.468	15.064
	CWVI-073	073-6	364.477	24.21
	CWIV-075	075-4	360.489	8.554
	CWIV-077	077-4	362.461	0.6675
	CWIII-087	087-3	384.459	5.91
	CWIV-103	103-4	364.452	14.73
	CWVI-103	103-6	350.451	413.1
	CWV-125	125-5	366.497	2.5
	CWV-127	127-5	353.458	3.576
	CWV-129	129-5	367.485	2.73
	CWVI-141	141-6	350.451	51.02
	CWVI-143	143-6	364.477	65.25
	CWVI-145	145-6	418.449	59.19
	CWIII-149	149-3	346.462	23.84
	CWVI-149	149-6	366.45	3.869
	CWVI-151	151-6	364.434	1000
	CWVI-153	153-6	352.47	5.364
	CWVI-155	155-6	339.43	17.86
	CWVI-157	157-6	355.431	404.9
	CWVI-159	159-6	353.458	6.223
	CWVI-163	163-6	379.5	5.345
	CWVI-165	165-6	369.457	151.6
	CWVI-167	167-6	381.468	143.4
	CWVI-169	169-6	368.469	23.73
	CWVI-171	171-6	354.443	75.03
	CWVI-173	173-6	378.507	1.78
	CWVI-175	175-6	380.48	10.69
	CWVI-195	195-6	351.48	8.643
	CWVI-197	197-6	377.519	11.51
	CWVI-199	199-6	367.481	23.1
	CWVI-201	201-6	353.455	87.67
	CWVI-203	203-6	379.492	116.5
